# Evolution and expression of Glial Cells Missing (*GCM1* and *GCM2*) in monotremes suggests an ancient role in reproduction and placentation

**DOI:** 10.1101/2025.03.16.643584

**Authors:** Isabella Wilson, Diana Demiyah Mohd Hamdan, Frank Grützner

## Abstract

The Glial Cells Missing (GCM) genes were first discovered in *Drosophila* and encode transcription factors important for gliogenesis. In placental mammals, *GCM1* regulates several genes that are important for early placenta development, while its paralog *GCM2* is important for parathyroid gland development. The egg-laying monotremes, which represent the most diverged extant mammalian lineage, undergo a short period of intrauterine development and form a simple placenta. To gain more insight into the evolution of *GCM* genes we analysed the sequence, expression, and genomic localization of *GCM1* and *GCM2* genes in the platypus and echidna. We found that the chromosomal localisation of *GCM1* changed after the divergence of therian mammals, coinciding with the evolution of a complex placenta. Expression analysis revealed the presence of GCM transcripts in male and female monotreme gonads, as well as expression of *GCM1* in the female reproductive tract. GCM binding sites in target genes associated with placental development in therian mammals were also present in the monotremes and the chicken. Together, this suggests that the role of *GCM1* in the placenta emerged early in mammalian evolution.
