## Supplementary Data File for "Evolution and expression of Glial Cells Missing (*GCM1* and *GCM2*) in monotremes suggests an ancient role in reproduction and placentation"

### Sheet: Primers
Primer name	Sequence (5' -> 3')	Template strand	Primer length	Start	Stop	Tm	GC%	Self complementarity	Self 3' complementarity	Product length	Input accession
Plat GCM1 F	CCAAGGCCAGAAACCAAGCTA	Plus	21	709	729	60.55	52.38	4	2	401	ENSTOANT00000015368
Plat GCM1 R	CACCCAGGCATCTCTGTTCT	Minus	20	1109	1090	59.38	55	4	0
Plat GCM2 F	ACATCTTCTTACCAACCCCAG	Plus	21	487	507	57.28	47.62	2	1	771	ENSTOANT00000011448
Plat GCM2 R	TTGGGTCTTTACCTCGGAATA	Minus	21	1257	1237	56.07	42.86	3	2
Ech GCM1 F	CTCCGCTCTACCAGAATGGG	Plus	20	461	480	58.09	50	4	2	377	XM_038762493.1
Ech GCM1 R	CTCCGCTCTACCAGAATGGG	Minus	20	837	818	59.61	60	3	1
Ech GCM2 F	CGCAAGAGCCCAAACACTTC	Plus	20	92	111	60.04	55	3	0	513	XM_038770584.1
Ech GCM2 R	TCTCTTGATGTCTTCCTCCCTCT	Minus	23	604	582	59.99	47.83	3	0

### Sheet: AA seqs
Organism	Gene name	Accession
Drosophila melanogaster	gcm	AAC47808.1
Bos taurus	GCM1	NP_001179034.1
Canis lupus familiaris	GCM1	XP_038536405.1
Equus caballus	GCM1	XP_023480864.1
Gallus gallus	GCM1	NP_996863.3
Homo sapiens	GCM1	EAX04412.1
Monodelphis domestica	GCM1	XP_007484157.1
Ornithorhynchus anatinus	GCM1	XP_028917341.1
Phascolarctos cinereus	GCM1	XP_020849595.1
Sus scrofa	GCM1	XP_001927521.4
Tachyglossus aculeatus	GCM1	XP_038618421.1
Taeniopygia guttata	GCM1	XP_032603251.2
Varanus komodoensis	GCM1	XP_044277372.1
Bos taurus	GCM2	XP_024839800.1
Canis lupus familiaris	GCM2	XP_545339.3
Equus caballus	GCM2	XP_023480222.1
Gallus gallus	GCM2	NP_001008480.1
Homo sapiens	GCM2	AAH69603.1
Monodelphis domestica	GCM2	XP_001377397.1
Ornithorhynchus anatinus	GCM2	XP_001514393.1
Phascolarctos cinereus	GCM2	XP_020818704.1
Sus scrofa	GCM2	XP_020955832.1
Tachyglossus aculeatus	GCM2	XP_038626512.1
Taeniopygia guttata	GCM2	XP_002186743.4
Varanus komodoensis	GCM2	XP_044311144.1

### Sheet: Target gene analysis
Target gene	Species	GeneID	DNA-binding motif sequence	Coordinates
ITGA4	Chicken	424121	ATGAGGGT (rev complement)	NC_052538.1 (13949042..13949049)
	Platypus	100085588	ATGCGGGC	NC_041736.1 (22645737..22645744)
			ATGAGGGT	NC_041736.1 (22670146..22670153)
			ATGCGGGT	NC_041736.1 (22672065..22672071)
			GCCCTCAT	NC_041736.1 (22675743..22675750)
			ATGAGGGC	NC_041736.1 (22683563..22683570)
			ACCCTCAT	NC_041736.1 (22691816..22691823)
	Echidna	119932125	GCCCTCAT	NC_052074.1 (61139689..61139696)
			ATGAGGGT	NC_052074.1 (61154630..61154637)
			ATGCGGGT	NC_052074.1 (61158282..61158289)
			ATGAGGGT	NC_052074.1 (61183775..61183782)
			ATGCGGGT	NC_052074.1 (61184532..61184539)
			ATGAGGGC	NC_052074.1 (61194147..61194154)
	Opossum	100027449	ACCCTCAT	NC_077230.1 (195547775..195547782)
			ATGAGGGC	NC_077230.1 (195555083..195555090)
			ATGAGGGT	NC_077230.1 (195564906..195564913)
			ATGCGGGT	NC_077230.1 (195567590..195567597)
			ATGAGGGT	NC_077230.1 (195572754..195572761)
			GCCCTCAT	NC_077230.1 (195577389..195577396)
			ACCCTCAT	NC_077230.1 (195600578..195600585)
	Human	3676	GCCCTCAT	NC_000002.12 (181468517..181468524)
			ATGCGGGT	NC_000002.12 (181498772..181498779)
			ACCCTCAT	NC_000002.12 (181500836..181500843)
			ATGAGGGC	NC_000002.12 (181502151..181502158)
			ACCCTCAT	NC_000002.12 (181510710..181510717)
			ACCCTCAT	NC_000002.12 (181514625..181514632)
MFSD2A	Chicken	419679	ATGCGGGT	NC_052554.1 (5903940..5903947)
			ATGAGGGC	NC_052554.1 (5906075..5906082)
			ATGAGGGC	NC_052554.1 (5906627..5906634)
	Platypus	100088399	ATGCGGGC	NC_041743.1 (42708759..42708766)
			ATGCGGGT	NC_041743.1 (42701038..42701045)
	Echidna	119938176	ATGCGGGT	NC_052081.1 (45720485..45720492)
	Opossum	100025155	ATGAGGGT	NC_077230.1 (367253434..367253441)
	Human	84879	GCCCTCAT	NC_000001.11 (39967831..39967838)
PGF	Chicken	771832	-	-
	Platypus	100093060	ATGCGGGT (rev complement)	NC_041728.1 (38471828..38471835)
	Echidna	119944806	ATGCGGGT	NC_052088.1 (41124797..41124804)
			ATGAGGGC	NC_052088.1 (41136841..41136848)
			ATGAGGGC	NC_052088.1 (41125283..41125290)
			ATGCGGGC	NC_052088.1 (41126890..41126897)
	Opossum	100023623	-	-
	Human	5228	GCCCTCAT	NC_000014.9 (74950382..74950389)
RB1	Chicken	386582	ATGAGGGT	NC_052532.1 (168673406..168673413)
			ATGAGGGC	NC_052532.1 (168676731..168676738)
			GCCCTCAT	NC_052532.1 (168632820..168632827)
	Platypus	100083537	ATGCGGGC (rev complement)	NC_041747.1 (8953261..8953268)
			ATGAGGGC (rev complement)	NC_041747.1 (8948201..8948208)
			ATGAGGGC (rev complement)	NC_041747.1 (8932888..8932895)
			ACCCGCAT (rev complement)	NC_041747.1 (8927793..8927800)
			ATGAGGGT (rev complement)	NC_041747.1 (8920560..8920567)
			ATGAGGGT (rev complement)	NC_041747.1 (8909304..8909311)
			ATGCGGGT (rev complement)	NC_041747.1 (8889034..8889041)
			ATGAGGGC (rev complement)	NC_041747.1 (8879753..8879760)
			ATGAGGGT (rev complement)	NC_041747.1 (8877575..8877582)
			ATGAGGGT (rev complement)	NC_041747.1 (8871018..8871025)
			ATGAGGGT (rev complement)	NC_041747.1 (8865346..8865353)
			ATGCGGGC (rev complement)	NC_041747.1 (8862889..8862896)
	Echidna	119941216	ATGAGGGT (rev complement)	NC_052085.1 (10007250..10007257)
			ATGAGGGT (rev complement)	NC_052085.1 (10001355..10001362)
			ACCCTCAT (rev complement)	NC_052085.1 (9982542..9982549)
			ATGAGGGT (rev complement)	NC_052085.1 (9982157..9982164)
			ACCCGCAT (rev complement)	NC_052085.1 (9975873..9975880)
			ATGAGGGT (rev complement)	NC_052085.1 (9959645..9959652)
			GCCCTCAT (rev complement	NC_052085.1 (9955295..9955302)
			ATGCGGGC (rev complement)	NC_052085.1 (9945136..9945143)
			ATGAGGGC (rev complement)	NC_052085.1 (9926123..9926130)
			ATGAGGGT (rev complement)	NC_052085.1 (9920464..9920471)
	Opossum	100022630	ATGAGGGT (rev complement)	NC_077230.1 (321027516..321027523)
			ATGAGGGC (rev complement)	NC_077230.1 (321025918..321025925)
			ACCCTCAT (rev complement)	NC_077230.1 (321025695..321025702)
			ATGAGGGC (rev complement)	NC_077230.1 (320980678..320980685)
			ATGAGGGT (rev complement)	NC_077230.1 (320979606..320979613)
			ACCCTCAT (rev complement)	NC_077230.1 (320965464..320965471)
			ATGAGGGT (rev complement)	NC_077230.1 (320912443..320912450)
			ATGAGGGT (rev complement)	NC_077230.1 (320912474..320912481)
	Human	5925	ATGCGGGC	NC_000013.11 (48320201..48320208)
			ATGAGGGC	NC_000013.11 (48335885..48335893)
			GCCCGCAT	NC_000013.11 (48470091..48470098)
PITX2	Chicken	395862	-	-
	Platypus	100075172	-	-
	Echidna	119935617	ATGCGGGT	NC_052077.1 (6787311..6787318)
	Opossum	100010726	-	-
	Human	5308	ATGCGGGC	NC_000004.12 (110630576..110630583)

### Sheet: Syncytin
Motif sequence	Syncytin ORF	Position start	Position stop	Direction
ACCCTCAT	Env-Tac2	1031	1038	forward
ACCCTCAT	Env-Tac3.1	1849	1856	reverse
ACCCTCAT	Env-Tac3.2	1849	1856	reverse
ACCCTCAT	Env-Tac3.4	1101	1108	forward
ACCCTCAT	Env-Tac3.5	1786	1793	reverse
ACCCTCAT	Env-Tac3.6	1029	1036	forward
ACCCTCAT	Env-Tac3.7	1101	1108	forward
ACCCTCAT	Env-Tac3.8	1750	1757	reverse
ACCCTCAT	Env-Tac3.9	1877	1884	reverse
ACCCTCAT	Env-Tac3.10	1849	1856	reverse
ACCCTCAT	Env-Tac3.11	1849	1856	reverse
ACCCTCAT	Env-Tac3.12	1849	1856	reverse
ACCCTCAT	Env-Tac3.13	798	805	forward
ACCCTCAT	Env-Tac3.14	1011	1018	forward
ACCCTCAT	Env-Tac3.15	727	734	forward
GCCCTCAT	Env-Tac3.15	1482	1489	forward
GCCCTCAT	Env-Tac3.16	727	734	forward
ACCCTCAT	Env-Tac3.17	1101	1108	forward
ACCCTCAT	Env-Tac3.18	1332	1339	reverse
ACCCTCAT	Env-Tac4.2	1031	1038	forward
ACCCTCAT	Env-Tac4.3	2008	2015	reverse
GCCCTCAT	Env-Tac4.3	2055	2062	forward
GCCCTCAT	Env-Tac5.1	245	252	forward
GCCCGCAT	Env-Tac5.1	2963	2970	forward
ACCCTCAT	Env-Tac5.5	1054	1061	forward
ACCCGCAT	Env-Tac5.6	2150	2157	reverse
GCCCGCAT	Env-Tac5.40	2072	2079	forward
GCCCGCAT	Env-Tac5.43	974	981	reverse
GCCCGCAT	Env-Tac5.46	2072	2079	forward
ACCCTCAT	Env-Tac5.47	1241	1248	reverse
ACCCGCAT	Env-Tac5.47	2114	2121	reverse
GCCCGCAT	Env-Tac5.53	2000	2007	forward
GCCCGCAT	Env-Tac5.55	980	987	reverse
GCCCGCAT	Env-Tac5.56	1982	1989	forward
GCCCGCAT	Env-Tac5.58	980	987	reverse
ACCCTCAT	Env-Tac5.59	2001	2008	reverse
ACCCGCAT	Env-Tac5.60	2150	2157	reverse
GCCCGCAT	Env-Tac5.61	1790	1797	forward
GCCCGCAT	Env-Tac5.70	1637	1644	forward
GCCCGCAT	Env-Tac5.71	1643	1650	forward
GCCCGCAT	Env-Tac5.72	1640	1647	forward
GCCCGCAT	Env-Tac5.75	1385	1392	forward
ACCCTCAT	Env-Tac6.1	424	431	reverse
ACCCTCAT	Env-Tac6.3	2421	2428	forward
ACCCTCAT	Env-Tac6.4	424	431	reverse
ACCCTCAT	Env-Tac6.5	424	431	reverse
ACCCTCAT	Env-Tac6.6	2301	2308	forward
ACCCTCAT	Env-Tac6.7	2301	2308	forward
ACCCTCAT	Env-Tac6.8	409	416	reverse
ACCCTCAT	Env-Tac6.9	2301	2308	forward
ACCCTCAT	Env-Tac6.10	2301	2308	forward
ACCCTCAT	Env-Tac6.12	319	326	reverse
ACCCTCAT	Env-Tac6.13	313	320	reverse
ACCCTCAT	Env-Tac6.14	292	299	reverse
ACCCTCAT	Env-Tac6.15	199	206	reverse
ACCCTCAT	Env-Tac6.17	61	68	reverse
ACCCTCAT	Env-Tac6.18	1806	1813	forward
GCCCTCAT	Env-Tac7.1	1599	1606	forward
ACCCTCAT	Env-Tac7.2	1599	1606	forward
